# Ontogeny Dictates Oncogenic Potential, Lineage Hierarchy, and Therapy Response in Pediatric Leukemia

**DOI:** 10.1101/2025.03.19.643917

**Authors:** Ke Wang, Shayan Saniei, Nikita Poddar, Subrina Autar, Saul Carcamo, Meghana Sreenath, Jack H Peplinski, Rhonda E Ries, Isabella G Martinez, Clifford Chao, Anna Huo-Chang Mei, Noshin Rahman, Levan Mekerishvili, Miguel Quijada-Álamo, Grace Freed, Mimi Zhang, Katherine Lachman, Zayna Diaz, Manuel M Gonzalez, Jing Zhang, Giang Pham, Dan Filipescu, Mirela Berisa, Tommaso Balestra, Julie A Reisz, Angelo D’Alessandro, Daniel J Puleston, Emily Bernstein, Jerry E Chipuk, Mark Wunderlich, Sarah K Tasian, Bridget K Marcellino, Ian A Glass, BDRL, Christopher M Sturgeon, Dan A Landau, Zhihong Chen, Eirini P Papapetrou, Franco Izzo, Soheil Meshinchi, Dan Hasson, Elvin Wagenblast

**Affiliations:** Department of Oncological Sciences, Icahn School of Medicine at Mount Sinai, New York, NY, USA; Tisch Cancer Institute, Icahn School of Medicine at Mount Sinai, New York, NY, USA; Black Family Stem Cell Institute, Icahn School of Medicine at Mount Sinai, New York, NY, USA; Center for Advancement of Blood Cancer Therapies, Icahn School of Medicine at Mount Sinai, New York, NY, USA; Tisch Cancer Institute Bioinformatics for Next Generation Sequencing (BiNGS) core, Icahn School of Medicine at Mount Sinai, New York, NY, 10029, USA; Clinical Research Division, Fred Hutchinson Cancer Research Center, Seattle, WA, USA; Division of Hematology and Medical Oncology, Department of Medicine and Meyer Cancer Center, Weill Cornell Medicine, New York, NY, USA; Sandra and Edward Meyer Cancer Center, Weill Cornell Medicine, New York, NY, USA; Physiology, Biophysics and Systems Biology Graduate Program, Weill Cornell Medicine, New York, NY, USA; Department of Immunology and Immunotherapy, Icahn School of Medicine at Mount Sinai, New York, NY, USA; Department of Dermatology, Icahn School of Medicine at Mount Sinai, New York, NY, USA; Division of Oncology and Center for Childhood Cancer Research, Children’s Hospital of Philadelphia, Philadelphia, PA, USA; Department of Biochemistry and Molecular Genetics, University of Colorado Anschutz Medical Campus, Aurora, CO, USA; The Diabetes, Obesity, and Metabolism Institute, Icahn School of Medicine at Mount Sinai, New York, NY, USA; Division of Experimental Hematology and Cancer Biology, Cincinnati Children’s Hospital Medical Center, Cincinnati, OH, USA; Department of Pediatrics and Abramson Cancer Center, University of Pennsylvania Perelman School of Medicine; Philadelphia, PA, USA; Division of Hematology and Medical Oncology, Icahn School of Medicine at Mount Sinai, New York, NY, USA; Department of Pediatrics, University of Washington, WA, USA; Department of Cell, Developmental, and Regenerative Biology, Icahn School of Medicine at Mount Sinai, New York, NY, USA; New York Genome Center, New York, NY, USA; Department of Medicine, Icahn School of Medicine at Mount Sinai, New York, NY, USA; Department of Pediatrics, Division of Pediatric Hematology-Oncology, Icahn School of Medicine at Mount Sinai, New York, NY, USA; Mindich Child Health & Development Institute, Icahn School of Medicine at Mount Sinai, New York, NY, USA

**Keywords:** Acute myeloid leukemia, CRISPR/Cas9 modeling, fetal hematopoiesis, hematopoietic stem cells, leukemia stem cells, NUP98::NSD1, ontogeny, pediatric cancer, quiescence, therapy resistance

## Abstract

Accumulating evidence links pediatric cancers to prenatal transformation events, yet the influence of the developmental stage on oncogenesis remains elusive. We investigated how hematopoietic stem cell developmental stages affect leukemic transformation, disease progression, and therapy response using a novel, humanized model of NUP98::NSD1-driven pediatric acute myeloid leukemia, that is particularly aggressive with WT1 co-mutations. Fetal-derived hematopoietic stem cells readily transform into leukemia, and *WT1* mutations further enhance stemness and alter lineage hierarchy. In contrast, stem cells from later developmental stages become progressively resistant to transformation. Single-cell analyses revealed that fetal-origin leukemia stem cells exhibit greater quiescence and reliance on oxidative phosphorylation than their postnatal counterparts. These differences drive distinct therapeutic responses, despite identical oncogenic mutations. In patients, onco-fetal transcriptional programs correlate with worse outcomes. By targeting key vulnerabilities of fetal-origin leukemia cells, we identified combination therapies that significantly reduce aggressiveness, highlighting the critical role of ontogeny in pediatric cancer treatment.
