## Supplemental Table 4 for "Ontogeny Dictates Oncogenic Potential, Lineage Hierarchy, and Therapy Response in Pediatric Leukemia"

### Sheet: Metabolites in non-LSC and LSC
Metabolites detected by mass spectrometry in NUP98-NSD1 and WT1ko non-LSC and LSC fractions, sorted by pathway.
Compound_name	CmpdID	Pathway	parent	medRt	NUP98-NSD1/WT1ko_non-LSC_rep1	NUP98-NSD1/WT1ko_non-LSC_rep2	NUP98-NSD1/WT1ko_non-LSC_rep3	NUP98-NSD1/WT1ko_LSC_rep1	NUP98-NSD1/WT1ko_LSC_rep2	NUP98-NSD1/WT1ko_LSC_rep3
L-arginine	C00062	Amino acids	175.119	0.52	1.12098e+06	1.20429e+06	770697	1688933	1424378	1.28329e+06
L-aspartate	C00049	Amino acids	132.03	0.497	628534	448724	520242	305459	474599	502469
L-glutamate	C00025	Amino acids	146.046	0.496	1.23655e+06	1.21022e+06	1.01339e+06	1.09415e+06	1412207	1.44907e+06
L-leucine/isoluecine	C00123	Amino acids	130.087	0.642	30746	29507.5	22126.4	12701.2	42589.4	19788.2
L-histidine	C00135	Amino acids	156.077	0.544	65346.8	56689	21706.3	44152.5	20940.7	50927.8
L-lysine	C00047	Amino acids	147.113	0.472	28303.9	43664.4	31434.3	46516.3	43041.7	28473.5
L-methionine	C00073	Amino acids	150.058	0.924	42909.3	50212.3	42373.2	72859.3	51246	53510.3
L-phenylalanine	C00079	Amino acids	166.086	1.529	2.48541e+06	2.98967e+06	2.23896e+06	3.85895e+06	2.52912e+06	3.14612e+06
L-proline	C00148	Amino acids	116.071	0.56	2.0565e+06	1901196	1.69738e+06	2.76033e+06	2.93563e+06	2.90996e+06
L-threonine	C00188	Amino acids	120.065	0.536	69197.1	125588	98509.2	120149	150127	112053
L-tryptophan	C00078	Amino acids	205.097	1.543	2375457	2934753	2.14967e+06	2.02329e+06	1.34455e+06	1.74738e+06
L-tyrosine	C00082	Amino acids	182.081	0.605	181354	151798	147417	84730.1	127666	63816.5
L-valine	C00183	Amino acids	118.086	0.544	3.09528e+06	3632807	2.98817e+06	2.05852e+06	1.96379e+06	2.46498e+06
ADP	C00008	Nucleotides	426.022	0.558	167448	71414	133670	115160	118429	168274
AMP	C00020	Nucleotides	348.07	0.56	955102	1.03675e+06	1.19528e+06	418062	565130	440619
Thymidine	C00214	Nucleotides	241.085	1.626	2818.6	3100.96	2633.6	7844.87	40360.1	16922.3
UTP	C00075	Nucleotides	482.961	0.482	74027.1	71575.2	36221.9	216625	324625	256638
UDP	C00015	Nucleotides	403	0.536	680296	713558	515671	960502	549012	673295
IMP	C00130	Nucleotides	349.055	0.92	37241.4	53176.4	34797.9	21688.4	25526.8	32863.1
Nicotinamide	C00153	Nucleotides	123.055	0.593	362701	403853	462755	380053	467644	350231
Adenylosuccinic acid	C03794	Nucleotides	462.068	1.747	15844.2	16114.5	16452.4	13537.5	28873.3	33368.1
Phosphate	C00009	Phosphates	96.9696	0.497	142963200	118119448	121497080	123762880	156394880	145630928
Diphosphate	C00013	Phosphates	176.936	0.486	48219220	43644960	43151812	51608412	48812720	47340780
1-3-Bisphosphoglycerate	C00236	Glycolysis	264.952	0.467	37201	34997.9	13694.9	94783.6	148716	93080.6
2/3-Phospho-D-glycerate	C00631	Glycolysis	184.986	0.469	266089	294173	207672	214284	275006	321080
Phosphoenolpyruvate	C00074	Glycolysis	166.975	0.478	69790.5	70476	61177	53420.4	77458.1	93978.8
D-Glucose	C00031	Glycolysis	179.056	0.584	118096	128353	80046.1	112341	338856	458543
D-Hexose-phosphate	C02965	Glycolysis	259.022	0.484	43049.5	57732.6	31468.9	5801.8	12251.5	10381.5
Pyruvate	C00022	Glycolysis	87.0088	1.555	233558	243362	228174	430380	247228	251855
Maltotriose	C01835	Other sugars	503.169	1.993	28119.2	26067.2	28481.6	36429	37002.8	40988.5
Mannitol/Sorbitol/Glucitol/Iditol	C00392	Other sugars	181.072	0.553	125375	121156	94377.6	35795.4	31413.4	60139.3
Citrate	C00158	TCA cycle	191.02	0.488	179781	139895	94708.3	32576.3	111993	179314
2-Oxoglutarate	C00026	TCA cycle	145.014	0.479	17565.2	24857	26890.9	3968.94	1644.29	17803.2
Malate	C00149	TCA cycle	133.014	0.49	248371	288664	209775	141828	189662	219871
Glutathione	C00051	GSH homeostasis	306.076	0.56	740730	862979	726448	724297	611717	894295
Ascorbate	C00072	GSH homeostasis	175.025	0.508	125075	207989	176588	179991	189539	174737
5-Oxoproline	C01879	GSH homeostasis	130.05	0.54	126229	153083	127175	196551	172252	181821
Dehydroascorbate	C05422	GSH homeostasis	173.008	0.546	63898.3	70673.8	43064.3	65223.9	34163.7	54276.4
(5-L-Glutamyl)-L-glutamine	C05283	Gamma-glutamyls	274.102	1.616	56864.2	53831.3	54522.1	81275.5	56427.7	69748.3
5-L-Glutamyl-taurine	C05844	Gamma-glutamyls	253.047	1.751	170416	187891	159512	175609	184946	168729
S-Adenosyl-L-methionine	C00019	Serine biosynthesis and one-carbon metabolism	399.145	0.532	100472	93407.7	97832.8	133825	94016.1	121384
5-10-Methenyltetrahydrofolate	C00445	Folate pool (One carbon metabolism)	455.152	1.959	215579	138155	183428	352776	338544	304115
L-Citrulline	C00327	Urea cycle	176.103	0.547	199947	263460	248663	304701	192371	260808
Spermidine	C00315	Polyamines	146.165	0.475	621253	734977	820603	3.6449e+06	3.50036e+06	2.47991e+06
Creatine	C00300	Arginine and proline metabolism	132.077	0.557	4415345	4406676	2.90809e+06	3.6541e+06	3.97314e+06	3217320
trans-4-Hydroxy-L-proline	C01157	Arginine and proline metabolism	132.065	0.543	123683	92412.5	74843.9	72287.5	103235	101690
Creatinine	C00791	Arginine and proline metabolism	114.066	0.551	161506	124581	152115	303757	228796	236616
Pantothenate	C00864	Panthothenate metabolism	220.118	1.535	25161.4	24985.7	10556.4	115260	117134	110432
L-Methionine S-oxide	C02989	Sulfur metabolism	166.053	0.64	95776.6	157404	93505.7	89597.1	104200	155509
Taurine	C00245	Sulfur metabolism	124.007	0.522	101303	69474.3	64130.9	0	0	24276.8
Anthranilate	C00108	Indole and Tryptophan	138.053	0.56	119171	177616	95009.1	229537	225652	189576
Hydroxyindole-acetylglycine	C05832	Indole and Tryptophan	247.072	1.848	24390.2	13980.2	15233.6	21959.2	34516.4	27086.3
1D-myo-Inositol 1-4-bisphosphate	C01220	Inositol	338.988	0.46	22225	23610.6	26881.1	15229.3	15932.8	16134.1
Phosphoethanolamine	C00346	Glycerophospholipid biosynthesis	140.012	0.496	325670	352915	344328	332762	299595	390310
Choline	C00114	Glycerophospholipid biosynthesis	104.107	0.532	5.30452e+06	5980856	5.37811e+06	10849880	13084343	12761283
Acetylcholine	C01996	Glycerophospholipid biosynthesis	146.118	0.56	508104	558784	482553	830003	762807	840134
L-Carnitine	C00318	Carnitine and fatty acid metabolsim	162.112	0.547	2.40045e+06	4.13527e+06	3.14568e+06	1.58751e+06	1.6325e+06	1.72808e+06
AC(2:0)	C02571	Carnitine and fatty acid metabolsim	204.123	0.561	41993468	44840832	32605262	73026544	66628716	68620696
AC(3:0)	C03017	Carnitine and fatty acid metabolsim	218.139	0.604	862623	941139	609219	291768	225495	296326
AC(4:0)	C02862	Carnitine and fatty acid metabolsim	232.154	1.547	2.59413e+06	2284834	2.33156e+06	1.41087e+06	1.50577e+06	1.22289e+06
AC(4-OH)	HMDB13127	Carnitine and fatty acid metabolsim	248.149	0.566	420215	365599	381457	718347	903764	807810
AC(8:0)	HMDB00791	Carnitine and fatty acid metabolsim	288.217	1.634	382238	396807	365507	263258	309929	211677
AC(10:0)	HMDB00651	Carnitine and fatty acid metabolsim	316.248	1.681	268897	280910	253332	215332	242982	156553
AC(10:1)	CID57357170	Carnitine and fatty acid metabolsim	314.238	2.078	80515.1	79683.6	96498.6	98689.2	127652	106912
AC(12:0)	HMDB02250	Carnitine and fatty acid metabolsim	344.28	1.727	1.21909e+06	1.53669e+06	1.39046e+06	2122647	2.3614e+06	2050190
AC(18:2)	HMDB01064	Carnitine and fatty acid metabolsim	422.328	1.974	33301.1	30949.5	32996	22602.3	102930	81614.4
AC(5:0)	C20826	Carnitine and fatty acid metabolsim	246.17	1.572	568491	698740	617705	713445	666472	651227
AC(14:0)	HMDB05066	Carnitine and fatty acid metabolsim	372.311	1.762	10321430	9358096	9544925	22873430	23536944	18373866
AC(14:1)	HMDB13329	Carnitine and fatty acid metabolsim	370.295	1.744	160430	205165	163716	388314	370824	444094
AC(16:0)	C02990	Carnitine and fatty acid metabolsim	400.342	1.795	7586502	8556130	7.12389e+06	15397780	15550587	13636380
AC(16:1)	HMDB06317	Carnitine and fatty acid metabolsim	398.326	1.773	328202	402941	295867	544826	558410	712987
AC(18:0)	HMDB00848	Carnitine and fatty acid metabolsim	428.373	1.823	2.20536e+06	2.15403e+06	2036427	5.05745e+06	5.40728e+06	4.75506e+06
AC(18:1)	HMDB06351	Carnitine and fatty acid metabolsim	426.358	1.8	1.15436e+06	1.44767e+06	946157	2.69315e+06	2778693	2525008
AC(20:4)	ac125	Carnitine and fatty acid metabolsim	448.342	1.774	91941.8	124341	129368	267792	277524	245994
FA(5:0)	C00803	Saturated Fatty acids	103.075	1.617	196924	217025	215172	480800	345997	377457
FA(8:0)	C06423	Saturated Fatty acids	143.108	1.793	238417	218559	170607	227480	226227	241838
FA(18:1)	C00712	Monounsaturated Fatty Acids	281.249	2.358	8103970	5.67566e+06	7.72332e+06	4942804	8030414	5.56755e+06
FA(18:2)	C01595	Poly-unsaturated Fatty Acids	279.233	2.211	4.32075e+06	4.09135e+06	3.62483e+06	2.69921e+06	4.51458e+06	4.05812e+06
FA(20:4)	C00219	Poly-unsaturated Fatty Acids	303.233	2.172	3737101	3.8535e+06	3.71971e+06	2.7131e+06	4.4161e+06	5.22921e+06
FA(20:5)	C06428	Poly-unsaturated Fatty Acids	301.217	2.096	194351	192298	182270	169914	260995	358359
Sphingosine	C00319	Sphingolipid biosynthesis	300.29	1.765	5.50787e+06	5992438	4.36115e+06	2289716	1.88294e+06	2.36023e+06
Bilirubin	C00486	Heme metabolism	583.259	2.035	44490	33372	7013.72	13984.6	36172.2	23604.4
Spermine	C00750	Polyamines	203.223	0.471	179045	150024	73982.6	1.73387e+06	1.66497e+06	758384
2-Hydroxyglutarate	C02630	Alternative Carboxylic acids	147.03	0.499	145565	78418.3	56631.5	28938.5	101556	132318
6-Phospho-D-gluconate	C00345	Pentose Phosphate Pathway	275.018	0.475	3937.6	7504.35	2739.95	0	0	0

### Sheet: Comparison of LSC vs. non-LSC
Comparing the change of metabolites between non-LSC and LSC fractions in NUP98-NSD1/WT1ko.
Compound Name	FC	log2(FC)	p.ajusted	=-LOG10(p)	Direction of change	Significant (FDR<0.05)
6-Phospho-D-gluconate	0.11594	-3.1086	0.011583	1.9362	DOWN	TRUE
Taurine	0.14501	-2.7857	0.040198	1.3958	DOWN	TRUE
D-Hexose-phosphate	0.21558	-2.2137	0.019267	1.7152	DOWN	TRUE
AC(3:0)	0.33692	-1.5695	0.012661	1.8975	DOWN	TRUE
Mannitol/Sorbitol/Glucitol/Iditol	0.37397	-1.419	0.029659	1.5278	DOWN	TRUE
Sphingosine	0.41173	-1.2802	0.011583	1.9362	DOWN	TRUE
AMP	0.4457	-1.1659	0.011583	1.9362	DOWN	TRUE
L-Carnitine	0.51084	-0.96907	0.040198	1.3958	DOWN	TRUE
AC(4:0)	0.575	-0.79837	0.011583	1.9362	DOWN	TRUE
1D-myo-Inositol 1-4-bisphosphate	0.64924	-0.62317	0.011583	1.9362	DOWN	TRUE
L-valine	0.66667	-0.58496	0.031532	1.5012	DOWN	TRUE
5-Oxoproline	1.3571	0.44057	0.039919	1.3988	UP	TRUE
Maltotriose	1.3833	0.46813	0.011583	1.9362	UP	TRUE
L-proline	1.5212	0.60521	0.011583	1.9362	UP	TRUE
Acetylcholine	1.5697	0.65047	0.01061	1.9743	UP	TRUE
AC(12:0)	1.5735	0.65397	0.017041	1.7685	UP	TRUE
AC(2:0)	1.7437	0.80217	0.017631	1.7537	UP	TRUE
Creatinine	1.754	0.81064	0.029659	1.5278	UP	TRUE
AC(16:1)	1.7683	0.82233	0.030116	1.5212	UP	TRUE
5-10-Methenyltetrahydrofolate	1.8547	0.89122	0.030116	1.5212	UP	TRUE
FA(5:0)	1.9141	0.9367	0.014532	1.8377	UP	TRUE
AC(16:0)	1.9166	0.93857	0.010272	1.9883	UP	TRUE
AC(4-OH)	2.0823	1.0582	0.010272	1.9883	UP	TRUE
Choline	2.2029	1.1394	0.010272	1.9883	UP	TRUE
AC(14:0)	2.2192	1.15	0.010272	1.9883	UP	TRUE
AC(18:1)	2.2561	1.1738	0.013286	1.8766	UP	TRUE
AC(14:1)	2.2741	1.1853	0.01061	1.9743	UP	TRUE
AC(20:4)	2.2963	1.1993	0.011583	1.9362	UP	TRUE
AC(18:0)	2.3797	1.2508	0.0032758	2.4847	UP	TRUE
1-3-Bisphosphoglycerate	3.922	1.9716	0.040198	1.3958	UP	TRUE
UTP	4.3949	2.1358	0.016837	1.7737	UP	TRUE
Spermidine	4.4189	2.1437	0.010272	1.9883	UP	TRUE
Pantothenate	5.625	2.4919	0.014532	1.8377	UP	TRUE
Thymidine	7.6187	2.9295	0.045744	1.3397	UP	TRUE
Spermine	10.293	3.3636	0.014532	1.8377	UP	TRUE
2-Oxoglutarate	0.33732	-1.5678	0.18813	0.72555	DOWN	FALSE
L-tyrosine	0.57604	-0.79575	0.11515	0.93873	DOWN	FALSE
IMP	0.63978	-0.64436	0.14176	0.84844	DOWN	FALSE
L-tryptophan	0.68499	-0.54585	0.13512	0.86927	DOWN	FALSE
AC(8:0)	0.68559	-0.54458	0.061137	1.2137	DOWN	FALSE
Malate	0.73896	-0.43644	0.20677	0.68452	DOWN	FALSE
AC(10:0)	0.76588	-0.38481	0.1899	0.72149	DOWN	FALSE
Citrate	0.78032	-0.35786	0.62385	0.20492	DOWN	FALSE
L-aspartate	0.80225	-0.31787	0.41028	0.38692	DOWN	FALSE
L-histidine	0.80724	-0.30894	0.79112	0.10176	DOWN	FALSE
FA(18:1)	0.86233	-0.2137	0.59009	0.22908	DOWN	FALSE
Dehydroascorbate	0.86494	-0.20933	0.71919	0.14316	DOWN	FALSE
Bilirubin	0.86916	-0.20231	0.96142	0.017085	DOWN	FALSE
L-leucine/isoluecine	0.91252	-0.13208	0.74137	0.12996	DOWN	FALSE
Creatine	0.92334	-0.11507	0.78926	0.10278	DOWN	FALSE
2-Hydroxyglutarate	0.93559	-0.096056	0.82948	0.081194	DOWN	FALSE
FA(18:2)	0.93682	-0.094149	0.76531	0.11616	DOWN	FALSE
trans-4-Hydroxy-L-proline	0.95227	-0.070563	0.87104	0.059961	DOWN	FALSE
Glutathione	0.95708	-0.063286	0.78926	0.10278	DOWN	FALSE
Nicotinamide	0.97398	-0.03803	0.84759	0.071815	DOWN	FALSE
L-Methionine S-oxide	1.0095	0.013683	0.965	0.015472	UP	FALSE
5-L-Glutamyl-taurine	1.0232	0.03304	0.78926	0.10278	UP	FALSE
2/3-Phospho-D-glycerate	1.0547	0.076816	0.82948	0.081194	UP	FALSE
L-Citrulline	1.0646	0.090321	0.82948	0.081194	UP	FALSE
Ascorbate	1.0686	0.095759	0.74137	0.12996	UP	FALSE
ADP	1.0768	0.10675	0.78926	0.10278	UP	FALSE
AC(5:0)	1.0769	0.10692	0.43642	0.3601	UP	FALSE
FA(20:4)	1.0928	0.12808	0.84759	0.071815	UP	FALSE
Diphosphate	1.0941	0.12971	0.1899	0.72149	UP	FALSE
FA(8:0)	1.1067	0.14625	0.46408	0.3334	UP	FALSE
Phosphate	1.1152	0.15728	0.43316	0.36335	UP	FALSE
Phosphoenolpyruvate	1.1161	0.1585	0.77343	0.11158	UP	FALSE
L-lysine	1.1412	0.19055	0.71919	0.14316	UP	FALSE
L-glutamate	1.1416	0.19108	0.43642	0.3601	UP	FALSE
UDP	1.1429	0.19274	0.73352	0.13459	UP	FALSE
S-Adenosyl-L-methionine	1.1985	0.26122	0.31147	0.50659	UP	FALSE
L-phenylalanine	1.2358	0.30539	0.3862	0.41319	UP	FALSE
(5-L-Glutamyl)-L-glutamine	1.2554	0.3282	0.20131	0.69612	UP	FALSE
AC(10:1)	1.3	0.37847	0.12626	0.89872	UP	FALSE
L-threonine	1.3006	0.37923	0.35698	0.44735	UP	FALSE
L-methionine	1.3107	0.39034	0.1899	0.72149	UP	FALSE
Pyruvate	1.3177	0.39806	0.39532	0.40305	UP	FALSE
FA(20:5)	1.3891	0.47413	0.39532	0.40305	UP	FALSE
L-arginine	1.4203	0.50615	0.17343	0.76088	UP	FALSE
Hydroxyindole-acetylglycine	1.5597	0.64127	0.1899	0.72149	UP	FALSE
Adenylosuccinic acid	1.5661	0.64719	0.39429	0.40419	UP	FALSE
Anthranilate	1.648	0.72068	0.11607	0.93529	UP	FALSE
AC(18:2)	2.1317	1.092	0.42652	0.37006	UP	FALSE
D-Glucose	2.7914	1.481	0.20677	0.68452	UP	FALSE
Phosphoethanolamine	1	0	1	0	none	FALSE
